# The 3’ UTR of *vigR* is required for virulence in *Staphylococcus aureus* and has expanded through STAR sequence repeat insertions

**DOI:** 10.1101/2023.05.16.541063

**Authors:** Daniel G. Mediati, William Dan, David Lalaouna, Hue Dinh, Alaska Pokhrel, Timothy P. Stinear, Amy K. Cain, Jai J. Tree

**Author notes:** Corresponding author: Jai J. Tree.

## Abstract

*Staphylococcus aureus* is an adaptable human pathogen causing life-threatening endocarditis and bacteraemia. Methicillin-resistant *S. aureus* (MRSA) is alarmingly common, and treatment is confined to last-line antibiotics. Vancomycin is the treatment of choice for MRSA bacteraemia and vancomycin treatment failure is often associated with vancomycin-intermediate *S. aureus* strains termed VISA. The regulatory 3’ UTR of *vigR* mRNA contributes to vancomycin tolerance in the clinical VISA isolate JKD6008 and upregulates the lytic transglycosylase IsaA. Using MS2-affinity purification coupled with RNA sequencing (MAPS), we find that the *vigR* 3’ UTR also interacts with mRNAs involved in carbon metabolism, amino acid biogenesis, cell wall biogenesis, and virulence. The *vigR* 3’ UTR was found to repress *dapE*, a succinyl-diaminopimelate desuccinylase required for lysine and cell wall peptidoglycan synthesis, suggesting a broader role in controlling cell wall metabolism and vancomycin tolerance. Deletion of the *vigR* 3’ UTR increased VISA virulence in a wax moth larvae model, and we find that an *isaA* mutant is completely attenuated in the larvae model. Sequence and structural analysis of the *vigR* 3’ UTR indicates that the UTR has expanded through the acquisition of *Staphylococcus aureus* repeat insertions (STAR repeats) that partly contribute sequence for the *isaA* interaction seed and may functionalise the 3’ UTR. Our findings reveal an extended regulatory network for *vigR*, uncovering a novel mechanism of regulation of cell wall metabolism and virulence in a clinical *S. aureus* isolate.
