## Supplementary Table 1 for "The 3’ UTR of *vigR* is required for virulence in *Staphylococcus aureus* and has expanded through STAR sequence repeat insertions"

### Sheet: Sheet1
S. aureus strain	Sequence type (ST)	5’UTR length (nt)	CDS length (nt)	3’ UTR length (nt)	vigR-associated STARs	folD-seed insert	isaA-seed insert
H-EMRSA-15	22	117	423	102	0	N	N
HO 5096 0412	22	117	423	102	0	N	N
11819-97	80	117	423	104	0	N	N
NCTC13435	80	117	423	104	0	N	N
GR2	80	117	423	104	0	N	N
MN8	30	117	423	105	0	N	N
ATCC25923	30	117	423	105	0	N	N
MRSA252	36	117	423	105	0	N	N
A9635	45	117	423	105	0	N	N
CA-347	45	117	423	105	0	N	N
MCRF184	45	117	423	105	0	N	N
71193	398	117	423	105	0	N	N
LA-MRSA ST398	398	117	423	105	0	N	N
RIVM1607	398	117	423	105	0	N	N
JS395	1093	117	423	105	0	N	N
JHI	5/105	117	423	343	1	N	Y
JH9	5/105	117	423	343	1	N	Y
USA100-3047	5	117	423	343	1	N	Y
ST228-16125	228	117	423	343	1	N	Y
ST288-10497	288	117	423	343	1	N	Y
ED133	133	117	423	388	2*	N	Y
LGA251	425	117	423	388	2*	N	Y
XQ	121	117	423	398	2*	N	Y
SA17_S6	152	117	423	444	3	N	Y
BB155	152	117	423	444	3	N	Y
JKD6159	93	117	423	447	3*	N	Y
Mu3	5	117	423	457	3	N	Y
Mu50	5	117	423	457	3	N	Y
N315	5	117	423	457	3	N	Y
502A	5	117	423	457	3	N	Y
ED98	5	117	423	457	3	N	Y
AUS0325	88	117	423	513	4	N	Y
HL1	72	117	423	574	5*	N	Y
FORC_012	72	117	423	574	5*	N	Y
TMUS2126	72	117	423	574	5*	N	Y
M2024	6	117	423	476	1	Y	Y
CC1153_MRSA	1153	117	423	530	2	Y	Y
SA268	59	117	423	576	2*	Y	Y
SA957	59	117	423	576	2*	Y	Y
M013	59	117	423	576	2*	Y	Y
USA400-0051	1	117	423	589	3*	Y	Y
JKD6004	239	117	423	590	3	Y	Y
FORC_026	1	117	423	591	3**	Y	Y
MW2	1	117	423	591	3**	Y	Y
MSSA476	1	117	423	592	3**	Y	Y
JKD6008	239	117	378	657	3	Y	Y
JKD6009	239	117	378	657	3	Y	Y
USA300_TCH1516	8	117	423	649	4	Y	Y
USA300_FPR3757	8	117	423	649	4	Y	Y
Z172	239	117	423	649	4	Y	Y
TW20	239	117	423	649	4	Y	Y
XN108	239	117	423	649	4	Y	Y
DAR4145	772	117	423	705	5	Y	Y
144_S7	772	117	423	705	5	Y	Y
RN4220	8	117	423	789	6	Y	Y
NCTC8325	8	117	423	763	6	Y	Y
Newman	8	117	423	819	7	Y	Y
COL	250	117	423	819	7	Y	Y
STAR repeat determined as T(G/A/T)TGTTG(G/T)GGCCC(C/A) sequence
Note: Some strains encode STARs with SNPs in the vigR 3'UTR. Provided that these STARs are interspaced appropriately (40-44 nts), they were considered STARs for the purposes of Supp. Table 2.
* The presence of a single STAR that contains SNPs
** The presence of two STARs that contain SNPs
