## Supplementary Table 2 for "The 3’ UTR of *vigR* is required for virulence in *Staphylococcus aureus* and has expanded through STAR sequence repeat insertions"

### Sheet: Sheet1
GLAM2SCAN output
NAME	SITE	SCORE
STAR57	ccaacttgcattgtctgtagaatttcctttcgaaattctctatgttggggccc	77.4
STAR3	ccaacttgcattgcctgtagaatttcttttcgaaattctctatgttggggccc	77.4
STAR44	ccaacttgcattgcctgtagaatttcttttcgaaattctctatgttggggccc	77.4
STAR47	ccaacttgcattgtctgtagaatttcttttcgaaattctctatgttggggccc	77.4
STAR12	ccaacttgcattgcctgtagaatttcttttcgaaattctctgtgttggggccc	77.1
STAR24	ccaacttgcattgcctgtagaatttcttttcgaaattctctgtgttggggccc	77.1
STAR66	ccaacttgcattgcctgtagaatttcttttcgaaattctctgtgttggggccc	77.1
STAR6	ccaacttgcattgcttgtagaatttcttttcgaaattctctatgttggggccc	77.0
STAR32	ccaactcgcattgcctgtagaatttcttttcgaaattctctatgttggggccc	76.7
STAR21	ccaactcgcattgcctgtagaatttcttttcgaaattctctgtgttggggccc	76.4
STAR38	ccaactcgcattgcctgtagaatttcttttcgaaattctctgtgttggggccc	76.4
STAR43	ccaactcgcattgcctgtagaatttcttttcgaaattctctgtgttggggccc	76.4
STAR61	ccaacttgcattgtctgtagaatttcttttgaaattctctatgttggggccc	75.3
STAR35	ccaacttgcattgtctgtagaatttctttttgaaattctctatgttggggccc	74.8
STAR63	ccaacttgcattgtctgtagaatttctttttgaaattctctatgttggggccc	74.8
STAR18	ccaacttgcattgtttgtagaatttcttttcgaaattctttatgttggggccc	74.1
STAR17	ccaacttgcattgtttgtagaatttcttttcgaaattctttatgttggggccc	74.1
STAR9	ccaacttgcattgtctgtagaaattgggaatccaatttctctatgttggggccc	72.7
STAR20	ccaacttgcattgtctgtagaaattgggaatccaatttctctatgttggggccc	72.7
STAR68	ccaacttgcattgtctgtagaaattgggaatccaatttctctatgttggggccc	72.7
STAR70	ccaacttgcattgcctgtagaatttgggaatccaatttctctttgttggggccc	72.6
STAR59	ccaacttgcattgtctgtagaaattggtgttccaatttctctatgttggggccc	72.3
STAR10	ccaacttgcattgtctgtagaaattggcgttccaatttctctatgttggggccc	72.3
STAR55	ccaactcgctttgcctgtagaatttcttttcgaaattctctgtgttggggccc	71.6
STAR51	ccaacttgcattgcctgtagaaattgtagatccaatttctctatgttggggccc	71.4
STAR7	ccaacttgcattgtctgtagaaattgggaatccaatttctctttgttggggccc	71.4
STAR8	ccaacttgcattgtctgtagaaattgggaatccaatttctctttgttggggccc	71.4
STAR2	ccaacttgcattgtctgtagaaattggaaatccaatttctctttgttggggccc	71.4
STAR23	ccaacttgcattgtctgtagaaattgggaatccaatttctctttgttggggccc	71.4
STAR40	ccaacttgcattgtctgtagaaattgggaatccaatttctctttgttggggccc	71.4
STAR42	ccaacttgcattgtctgtagaaattgggaatccaatttctctttgttggggccc	71.4
STAR562	ccaacttgcattgtctgtagaaattgggaatccaatttctctttgttggggccc	71.4
STAR69	ccaacttgcattgtctgtagaaattgggaatccaatttctctttgttggggccc	71.4
STAR71	ctaactcgcattgcctgtagaatttcttttcgaaattctctgtgttggggccc	70.9
STAR54	ccaacctgcattgcctgtagaatttcttttttgaaattctctatgttggggccc	70.7
STAR31	ccaacttacattgtctgtagaaattgggaatccaatttctctttgttggggccc	70.5
STAR82	ccaactcgcattgcctgtagaatttcatttcgaaattctctgtgttgggaccc	68.9
STAR34	ccaacttgcattgtctgtagaaattggggttccaatttctctctgttggggccc	68.5
STAR5	ccaacttgcattgtctgtagaaattacggacccaatttctctatgttggggccc	68.3
STAR22	ccaacttccattgcctgtagaaattggaaatccaatttctctatgttggggccc	67.7
STAR46	ccaacttgcattgtttgtagaaattaggggtccaatttctctgtgttggggccc	66.6
STAR50	ccaacttacattgtttgtagaaattgaggatccaatttttctatgttgtggccc	64.2
STAR36	ccaacttgcacattattgtaagctgacttttcgtcagcttctgtgttggggccc	62.4
STAR67	ccaactcgcacattattgtaagctgacttttcgtcagcttctgtgttggggccc	62.4
STAR53	ccaacttgcacattattgtaagctgacttttcgtcagcttctgtgttggggccc	62.4
STAR39	ccaacttgcacattattgtaagctgacttttcgtcagcttctgtgttggggccc	62.4
STAR4	ccaacttgcacattattgtaagctgacttttcgtcagcttctttgttggggccc	61.3
STAR30	ccaacttgcacattattgtaagctgacttttcgtcagcttctttgttggggccc	61.3
STAR93	ataacttgcattgcctgtagaatttcttttcgaaattctctgtgtttgggccc	60.5
STAR75	ccaacttgcattgcctgttgaaattggtgttccaatttctctgtgttgggggcc	60.2
STAR45	ccaacttgcacattatagtaagctgacttttcgtcagcttctgtgttggggccc	59.5
STAR37	ccaacttgcacattattgtaagctgactttccgccagcttctatgttggggccc	57.9
STAR19	ccaacttgcacattattgtaagctgactttccgccagcttctgtgttggggccc	57.6
STAR88	ccaacttgtattatttgtggaatttcttatcgaaattctctgtgttggagccc	57.1
STAR28	ccaacttgcacactattgtaagctgacttttcgccagcttctgtgttggggccc	57.1
STAR64	ccaacttgcacattattgtaagctgactttctgtcagcttctgtgttggggccc	56.7
STAR92	ccaacttgcattgtctctagaaattgggaatccaatttctctttgttgggtccc	56.5
STAR33	ccaacttgcattgtctgttggaattggtgatcctatttctctctgttgtggccc	56.3
STAR91	ccaactggcattgcctgtagaatttctttacgaaattctctatgttgtggtcc	55.9
STAR26	ccaacttgcacattattgtaagctgacttaccatcagcttctgtgttggggccc	55.5
STAR27	ccaacttgcacactattgtaagctgactttccaccagcctctgtgttggggccc	55.3
STAR62	ccaacttgcacattattgtatgctgacttttcgtcaccttctgtgttggggccc	54.3
STAR58	ccaacttgcacattattgtaagctgacagaaagtcagcttctatgttggggccc	54.2
STAR1	ccaaccggcacattgttgtaagctgactatatgtcagcttctgtgttggggccc	53.9
STAR41	ccaaccggcacattgttgtaagctgactatatgtcagcttctgtgttggggccc	53.9
STAR65	ccaaccggcacattgttgtaagctgactatatgtcagcttctgtgttggggccc	53.9
STAR52	ccaacctgcacattatcgtaagctgacttttcgtcagcttctgtgttggggccc	53.3
STAR73	caaacttgcacattattgtaagctgacttttcgtcatcttctgtgttgggaccc	52.1
STAR74	ccaactcgcacattattgtaagctgtatttccgccagcttctatgttgggggcc	51.4
STAR13	ccaacttgcacaatattgttagctgactttccgcctgcttctatgttggggccc	47.8
STAR72	ccaacttgcacattattgtaagctgacttttcgtcagcttcatggttggggccc	46.3
STAR48	ccaacttgcacattattgaaagctaactattggccagcttctatgttggggccc	46.1
STAR76	ccaacttgcattgtctgtagaaattgaggagctaatttctctgtgtcggggctc	44.9
STAR85	ccaacttgcattgtcagtagaaattgaaaatcaaatttctctatgtttggagccc	44.6
STAR84	ccaacctgctcattattgtaagctgaatttccataagcttctatgttgggaccc	42.2
STAR14	cgaacttgcacaatattgttagctgactttccgcctgcttttatgttggggccc	39.4
STAR16	gcaactcatgcataagaaatactaatttctaaagaaaaagtatttctttatgttggggccc	34.8
STAR78	ccaatttgcaatgtctgtagaaattgggaatccaattccactatgttggagctc	34.4
STAR83	ccaacttgcacataaatgtaaaattcaataaaatgaattt.tctgtgttagggccc	33.3
STAR95	ccaacttgcacataaatgtaaaattcaataaaatgaattt.tctgtgttgggtccc	33.3
STAR96	ccaacttgcacataaatgtaaaattcaataaaatgaattt.tctgtgttgggtccc	33.3
STAR25	aaaactcatgcataagaaatactaatttctaaagaaaaagtatttctttatgttggggccc	32.9
STAR29	cc.actaatg.attaactatgtagtagtactttatcatagtcacagcttctgtgttggggccc	31.1
STAR87	gcaacttgtattgtttgtagaaattaggaatccaatttctctatg.tgttgcac	30.7
STAR11	ac.actcatgcataagaaatactaatttctaaagaaaaagtatttctttatgttggggccc	29.7
STAR98	ccaacttgcacataaatgtaaaattcaataaaataaattttctgtgttggatccc	29.2
STAR94	ccaactctccctgtttgttaactttcgcctcgaaagtttctatgttgggaccc	29.1
STAR60	aaaactcatgtataagaaatactaatttctaaagaaaaagtatttctttatgttggggccc	28.1
STAR99	caaacttgcacataaatgtttaattcaataatttgaattt.tctgtgttgggtccc	24.2
STAR49	aatactaata.tctaaagaaaacgtatttctttatcttttcgaaattctctgtgttggggccc	23.1
STAR81	ccaacttgcatgaaatagaagctgacattccgaagcctctatgttgtggact	21.9
STAR90	taaaataaacataatatgtagaatttcttttcgaaaatctctgtattgaggccc	20.8
STAR89	cagacatg.ataaagcaccacttctgtagaattcctttttgaaattctctatgtttgggccc	19.8
STAR15	aaaactcatgtggaagtgataatttctaaaggaaaaagtttttctttatgttggggccc	18.4
STAR80	ctaatttgcaatgtctgtagaaattagaaatccgatctcactattttggggcct	18
STAR77	ccaacttgcatgttattttaagctgactttccaccagtttctgagtttgtggccc	17.7
STAR100	ccatctggcacattactgtaaaattctataaatagaattttt.gatgatgggtccc	17.3
STAR97	ccaactctccctgtttgttaactttcgcctcgaaagtttctatgttagaaccc	14.2
STAR101	aaaactcatgtataagaaatactaatttctaaagaaaaagtatttctttatgttagagccc	13.1
STAR79	ccaacttgcatgttattttaagctgactttccaccaacttctgagtttgtggccc	10.8
STAR86	ccaacttgcacattattgtaagttggcttactgtcaccttctatattgggactt	10.4
	ccatctggcacattactgtaaaattctataaatagaattttt.gatgacgggtccc	9.87
	cc.acatacaatacttgtaaaattaaatcatatttc.ctgcgttggatccc	8.04
	ccgtctaacacattagtgtaaaattttataaattgaattttt.gatgacgggtccc	3.38
	ccgtctggcacattactgtaaaattctataaatagaattttt.gatgacgggtccc	2.45
	ccgtctgtcacattactgtaaaattctataaatagaattttt.gatgacgggtccc	2.45
	gaaagctgtgttgatttgttgagctttatcgtatgttagaacccaacctaatcctttatgttggcgacc	-2.22
	cc.acttatattatt.tggtgctgacgcttttgaattttgctgtggtgatgcct	-2.62
	acaacattgccttgtcgatcgattataaattttgtgaaattccattttattggggacc	-4.61
	caaaccctttttgaattaaagattgcattactttttctttaactttattttgtggccc	-5.98
