## Supplementary Table 3 for "The 3’ UTR of *vigR* is required for virulence in *Staphylococcus aureus* and has expanded through STAR sequence repeat insertions"

### Sheet: Sheet1
Statistical significance of co-varying base pairs defined by CMfinder
Co-varying base pair	Co-varying base pair	Covariation Score	E-value	Substitutions	Power
27	46	39.89824	0.0333333	9	0.07
28	45	38.19760	0.0472727	5	0.01
29	44	49.05379	0.00440124	11	0.09
30	43	50.69786	0.028046	4	0.00
33	40	42.65698	0.0218182	14	0.13
