## Supplementary Table 4 for "The 3’ UTR of *vigR* is required for virulence in *Staphylococcus aureus* and has expanded through STAR sequence repeat insertions"

### Sheet: Sheet1
Genomic Region (bp)	Strand	Locus ID*	Gene Name(s)^	Annotation	Log2FC	p-value	p-adj
1853863-1855088	-	E0E12_RS09380	sapep	Mn(2+)-dependent dipeptidase	3.36196	1.40772e-90	2.38468e-87
		E0E12_RS09390	vigR	YtxH domain-containing protein
861401-862639	+	E0E12_RS04360	pgk	phosphoglycerate kinase	1.23414	1.91027e-11	1.618e-08
		E0E12_RS04365	tpiA	triose-phosphate isomerase
860474-861534	+	E0E12_RS04355	gap (gapD)	type I glyceraldehyde-3-phosphate dehydrogenase	1.24171	6.41986e-11	3.62508e-08
		E0E12_RS04360	pgk	phosphoglycerate kinase
863288-864271	+	E0E12_RS04370	gpmI	phosphoglycerate mutase	1.10965	7.83669e-10	3.31884e-07
859806-860618	+	E0E12_RS04355	gap (gapD)	type I glyceraldehyde-3-phosphate dehydrogenase	1.19166	3.33501e-09	1.1299e-06
144724-145705	+	E0E12_RS00690	adhE	bifunctional acetaldehyde-CoA/alcohol dehydrogenase	0.976946	1.48969e-08	4.20588e-06
151122-152135	+	E0E12_RS00715	cap8E	polysaccharide biosynthesis protein	0.902103	8.31923e-08	2.01325e-05
		E0E12_RS00720	capF	capsular polysaccharide biosynthesis protein
2167308-2168099	+	E0E12_RS11475	dapE	succinyl-diaminopimelate desuccinylase	1.09284	1.18421e-07	2.22895e-05
645821-646617	+	E0E12_RS03210		proline/betaine transporter of the MFS family	1.07227	1.11746e-07	2.22895e-05
152026-153086	+	E0E12_RS00720	capF	capsular polysaccharide assembling protein	0.91311	1.34638e-07	2.28078e-05
		E0E12_RS00725	cap8G (wecB)	UDP-N-acetylglucosamine 2-epimerase
152974-153918	+	E0E12_RS00725	cap8G (wecB)	UDP-N-acetylglucosamine 2-epimerase	0.869181	4.47346e-07	6.31504e-05
		E0E12_RS00730	cap8H	type 8 capsular polysacchride synthesis protein
147310-148259	+	E0E12_RS00705	cap8C	tyrosine-protein phosphatase	0.920749	4.18388e-07	6.31504e-05
		E0E12_RS00700	cap8B	type 8 capsular polysacchride synthesis protein
2756761-2757645	+	E0E12_RS14625		amidohydrolase	0.823675	7.61994e-07	9.55198e-05
		E0E12_RS14630		alpha/beta hydrolase
144093-144791	+	E0E12_RS00690	adhE	bifunctional acetaldehyde-CoA/alcohol dehydrogenase	0.967749	1.19189e-06	0.000134605
96748-97618	-	E0E12_RS00475		myosin-crossreactive antigen	0.881066	1.5578e-06	0.000164933
143503-144073	+	E0E12_RS00690	adhE	bifunctional acetaldehyde-CoA/alcohol dehydrogenase	0.975271	1.74246e-06	0.000173631
156217-157127	+	E0E12_RS00740	cap8J	acyltransferase	0.823366	4.05397e-06	0.000346337
	+	E0E12_RS00745	cap8K	oligosaccharide flippase family protein
158499-159441	+	E0E12_RS00750	cap8L	glycosyltransferase family 4 protein	0.798515	8.80188e-06	0.000514151
		E0E12_RS00755	cap8M	sugar transferase for LPS biosynthesis, colanic, teichoic acid
98292-98935	-	E0E12_RS00475		myosin-crossreactive antigen	0.89563	1.16407e-05	0.000657314
158030-158680	+	E0E12_RS00750	cap8L	glycosyltransferase family 4 protein	0.843436	1.38725e-05	0.000758064
97356-98327	-	E0E12_RS00475		myosin-crossreactive antigen	0.775985	2.20193e-05	0.00109708
159536-160545	+	E0E12_RS00755	cap8M	sugar transferase for LPS biosynthesis, colanic, teichoic acid	0.736996	2.33355e-05	0.00112944
		E0E12_RS00760	capN	capsular polysaccharide type 5/8 biosynthesis epimerase
145576-146144	+	E0E12_RS00690	adhE	bifunctional acetaldehyde-CoA/alcohol dehydrogenase	0.83716	6.87171e-05	0.00272783
2722862-2723909	-	E0E12_RS14465	clpL	ATP-dependent Clp protease ATP-binding subunit	0.657522	6.92425e-05	0.00272783
		E0E12_RS14470		FeoB-associated Cys-rich membrane protein
803590-804522	+	E0E12_RS04075		diacylglycerol lipid kinase	0.89322	6.67239e-05	0.00272783
2444431-2445192	+	E0E12_RS12995	ureC	urease subunit alpha	0.784215	7.58833e-05	0.00292151
		E0E12_RS13000	ureE	urease accessory protein
1669272-1669709	+	E0E12_RS08460	rpsT	30S ribosomal protein S20	0.864954	0.000113055	0.00390849
160901-161750	+	E0E12_RS00765	cap80 (wecC)	UDP-N-acetyl-D-mannosaminuronate dehydrogenase	0.783355	0.000123524	0.00410293
803265-803831	-	E0E12_RS04075		diacylglycerol lipid kinase	0.817894	0.000151276	0.00484032
80723-81487	-	E0E12_RS00415		tRNA-dihydrouridine synthase	0.783985	0.000180409	0.00545736
2722026-2723160	+	E0E12_RS14465	clpL	ATP-dependent Clp protease ATP-binding subunit	0.649565	0.000244003	0.00700578
2721483-2722129	+	E0E12_RS14465	clpL	ATP-dependent Clp protease ATP-binding subunit	0.644347	0.000257115	0.0072592
477054-477445	-	E0E12_RS02365	spn	myeloperoxidase inhibitor SPIN	0.791682	0.000301759	0.00837999
645061-645587	+	E0E12_RS03210		proline/betaine transporter of the MFS family	1.19987	0.000316428	0.00864562
2755691-2756559	+	E0E12_RS14625		amidohydrolase	0.645028	0.000543346	0.0135357
1616904-1617969	-	E0E12_RS08170	efp	elongation factor P	0.607951	0.000580045	0.0140371
		E0E12_RS08175		aminopeptidase P family protein
1849795-1850656	+	E0E12_RS09365	trmB	tRNA (guanosine(46)-N7)-methyltransferase	0.598468	0.000648327	0.0150447
		E0E12_RS09370	cotS	phosphotransferase family protein
335515-336264	-	E0E12_RS01545		sodium:solute symporter	0.790106	0.000704965	0.016138
682781-683728	+	E0E12_RS03450	adhP	alcohol dehydrogenase	0.531162	0.000834497	0.0178942
877056-878285	+	E0E12_RS04445	clfA	MSCRAMM family adhesin clumping factor	0.607245	0.000845499	0.0179034
2313019-2313633	+	E0E12_RS12245	mtlD	mannitol-1-phosphate 5-dehydrogenase	0.700396	0.000898754	0.0183432
2445209-2446175	+	E0E12_RS13000	ureE	urease accessory protein E	0.607502	0.00104153	0.0210041
		E0E12_RS13005	ureF	urease accessory protein F
		E0E12_RS13010	ureG	urease accessory protein G
645439-646096	+	E0E12_RS03210		proline/betaine transporter of the MFS family	1.04591	0.00106893	0.0213032
2443665-2444336	+	E0E12_RS12995	ureC	urease subunit alpha	0.627422	0.00111517	0.0219662
2312018-2312817	+	E0E12_RS12240	mtlA2	PTS sugar transporter subunit IIA	0.610734	0.00114189	0.0220113
		E0E12_RS12245	mtlD	mannitol-1-phosphate 5-dehydrogenase
1850307-1851424	-	E0E12_RS09365	trmB	tRNA (guanosine(46)-N7)-methyltransferase	0.563768	0.00118817	0.0226152
		E0E12_RS09370	cotS	phosphotransferase family protein
945800-946861	+	E0E12_RS04915	ndh	NAD(P)/FAD-dependent oxidoreductase	0.513583	0.00149424	0.0275134
2442640-2443437	+	E0E12_RS12985	ureA	urease subunit gamma	0.653326	0.00158145	0.0284998
		E0E12_RS12990	ureB	urease subunit beta
		E0E12_RS12995	ureC	urease subunit alpha
94006-94694	+	E0E12_RS00465		methylenomycin A resistance protein of the MFS family	0.768496	0.00157651	0.0284998
876243-876932	+	E0E12_RS04445	clfA	MSCRAMM family adhesin clumping factor	0.567126	0.00187628	0.0331085
1314350-1315347	+	E0E12_RS06730	ftsK	DNA segregation ATPase	0.546379	0.00198154	0.0344815
754929-756050	-	E0E12_RS03840		TIGR00730 family Rossman fold protein	0.573746	0.00219883	0.0376244
		E0E12_RS03845		YaiI/YqxD family protein
		E0E12_RS03850		hypothetical protein
2031945-2032818	+	E0E12_RS10615		uncharacterized membrane protein of the YihY/BrkB family	0.549765	0.00222164	0.0376347
754784-755377	-	E0E12_RS03840		TIGR00730 family Rossman fold protein	0.642587	0.00229235	0.038448
1740382-1741188	-	E0E12_RS08860	folC	folylpolyglutamate synthase/dihydrofolate synthase	0.58052	0.00347276	0.0560272
2030490-2031288	+	E0E12_RS10605		low molecular weight phosphotyrosine protein	0.512029	0.00363583	0.0581047
		E0E12_RS10610		hypothetical protein
96329-96868	-	E0E12_RS00470	nptA	Na/Pi cotransporter family protein	0.569983	0.00383155	0.0606602
95376-96251	-	E0E12_RS00470	nptA	Na/Pi cotransporter family protein	0.616881	0.00388408	0.0609225
2379622-2380255	+	E0E12_RS12560		MAP domain-containing protein	0.53004	0.004524	0.0684256
2311038-2312160	+	E0E12_RS12240	mtlA2	PTS sugar transporter subunit IIA	0.548028	0.00488979	0.0702536
		E0E12_RS12235		BglG family transcription antiterminator
2376420-2376977	+	E0E12_RS12545	hysA	hyaluronate lyase	0.954	0.00478171	0.0702536
1740963-1742041	-	E0E12_RS08860	folC	folylpolyglutamate synthase/dihydrofolate synthase	0.471282	0.0047239	0.0702536
		E0E12_RS08865	valS	valine--tRNA ligase
409608-410207	+	E0E12_RS01985	ykoI	PepSY domain-containing membrane protein	0.619226	0.00481102	0.0702536
31880-32539	+	E0E12_RS00135	adsA	LPXTG-anchored adenosine synthase	0.594224	0.0051337	0.0730798
945362-945972	+	E0E12_RS04915	ndh	NAD(P)/FAD-dependent oxidoreductase	0.551628	0.0052178	0.0736579
194774-195681	-	E0E12_RS00895	ptsG	glucose-specific PTS transporter subunit	0.489399	0.00536652	0.0751312
2446568-2447431	+	E0E12_RS13010	ureG	urease accessory protein G	0.515656	0.00565938	0.077943
		E0E12_RS13015	ureD	urease accessory protein D
92529-93193	+	E0E12_RS00460		M20 peptidase aminoacylase 1 subfamily	0.858791	0.00584319	0.0785585
		E0E12_RS00465		methylenomycin A resistance protein of the MFS family
1064621-1065684	-	E0E12_RS05490	sspA	Glu-specific serine endopeptidase	1.10777	0.00608857	0.0793387
		E0E12_RS05485	sspB	cysteine protease staphopain B
1342344-1343184	+	E0E12_RS06850		glycerol-3-phosphate dehydrogenase/oxidase	0.692365	0.00638522	0.0813275
1315324-1316122	+	E0E12_RS06730	ftsK	DNA segregation ATPase	0.477469	0.00662754	0.0828169
		E0E12_RS06735		GntR family transcriptional regulator
1063331-1063843	-	E0E12_RS05480	sspC	staphostatin B	1.2565	0.00662507	0.0828169
2070786-2071245	-	E0E12_RS10825		SLC13 family permease	0.861811	0.00664881	0.0828169
1063782-1064907	-	E0E12_RS05480	sspC	staphostatin B	1.27962	0.00693393	0.084954
		E0E12_RS05485	sspB	cysteine protease staphopain B
336185-336616	-	E0E12_RS01545		sodium:solute symporter	0.846136	0.00717473	0.0861985
564664-565149	+	E0E12_RS02815	cysK	cysteine synthase A	0.621069	0.00733278	0.0874769
1759882-1760786	-	E0E12_RS08965	lysP	lysine-specific permease	0.545348	0.00744873	0.0876103
1065529-1066162	-	E0E12_RS05490	sspA	Glu-specific serine endopeptidase	1.03148	0.00779326	0.0886025
193846-194978	-	E0E12_RS00895	ptsG	glucose-specific PTS transporter subunit	0.410586	0.00905953	0.0990119
329171-330212	+	E0E12_RS01510		ABC-type antimicrobial permease	0.47824	0.00900535	0.0990119
		E0E12_RS01515		ABC-type ATP-binding transporter
1439734-1440415	-	E0E12_RS07390	pstB	phosphate ABC transporter ATP-binding protein	0.783858	0.00921913	0.0994726
		E0E12_RS07395	pstA	phosphate ABC transporter permease
*Locus ID numbers were determined from Genbank accession NZ_LR027876.1
^Gene names may be based on characterised homologs in other strains; alternative names may also be given in parentheses. Hypothetical or proteins with no characterised homologs are left blank
