## Supplementary Table 5 for "The 3’ UTR of *vigR* is required for virulence in *Staphylococcus aureus* and has expanded through STAR sequence repeat insertions"

### Sheet: Strains
Serotype	Strain	Genotype	Description	Oligonucleotides used for construction (5' - 3')	Reference
Escherichia coli K-12 der.	DH5⍺		Cloning and laboratory strain	-	Taylor et al. 1993
Escherichia coli K-12 der.	IM08B		Cloning and laboratory strain	-	Monk et al. 2015
Staphylococcus aureus subsp. aureus (ST239)	JKD6008		Clinical VISA isolate	-	Howden et al. 2010
Staphylococcus aureus subsp. aureus (ST239)	JKD6009		Clinical VSSA isolate	-	Howden et al. 2010
Staphylococcus aureus subsp. aureus (ST239)	JKD6008	𝚫vigR 3'UTR	Deletion of the vigR3'UTR (sRNA275)	vigR3'UTR.A: CCTCACTAAAGGGAACAAAAGCTGGGTACCTAAGACGTATCAAAATTGCTGATT vigR3'UTR.BC: TATCGTCACTTAAGATTGTTCCTTTTTATT vigR3'UTR.CB: AATAAAAAGGAACAATCTTAAGTGACGATA vigR3'UTR.D: CGACTCACTATAGGGCGAATTGGAGCTCATTCATATCTTCTAATATCTTAAT	Mediati et al. 2022
Staphylococcus aureus subsp. aureus (ST239)	JKD6008	𝚫vigR 3'UTR-repair	Chromosomal repair (knock-in) of vigR3'UTR	vigR3'UTR-repair.A: CCTCACTAAAGGGAACAAAAGCTGGGTACCCATAGCATTCAAAATGAGGTATTACATT vigR3'UTR-repair.D: CGACTCACTATAGGGCGAATTGGAGCTCTATGAATACGTTTCTTCCAATCCAC	Mediati et al. 2022
Staphylococcus aureus subsp. aureus (ST239)	JKD6008	𝚫isaA	Deletion of the IsaA CDS (WP_000751265.1)	isaA.A: CCTCACTAAAGGGAACAAAAGCTGGGTACCGCTTGGCTTGCAGATATCATTTATC isaA.BC: TATGAAGGAAAGTAAAAAATCCTCCAGTAATAATTGTAA isaA.CB: ATTTTTTACTTTCCTTCATAATAAATAAAAGTAATGTTTAAAC isaA.D: CGACTCACTATAGGGCGAATTGGAGCTCCATCTATTCCGGGTAAGTATCGC	Mediati et al. 2022
Staphylococcus aureus subsp. aureus (ST239)	JKD6004		Clinical VSSA isolate	-	Howden et al. 2010
Staphylococcus aureus subsp. aureus (ST5)	Mu50		Clinical VISA isolate	-	Kuroda et al. 2001
Staphylococcus aureus subsp. aureus (ST8)	USA300 (NRS384)		Clinical MRSA isolate	-	Carrel et al. 2015
Staphylococcus aureus subsp. aureus	RN4220		Cloning and laboratory strain	-	Nair et al. 2011

### Sheet: Plasmids
Plasmid	Description	Oligonucleotides used for construction (5' - 3')	Reference
pICS3::PtufA	PtufA promoter into pICS3	pICS3.PtufA.F: GGCTCATATTTGCTTTTTAAAAGCTTGCATGCGACATCATTACGTTC pICS3.PtufA.R: GTAAGGAGAAAATACCGCATCAGGCGCCGAATTCGGTACCCTGCAGTCTCTCATGATAGTTTCTCAC	Mediati et al. 2022
pICS3::PtufA-vigR	Constitutive expression of vigR	pICS3.vigR.F: CCCCTGCAGGACGTATCAAAATTGCTGATTTAGAATTGG pICS3.vigR.R: CCCGAATTCcaaaaaacccctcaagacccgtttagaggccccaaggggttatgctagTCGAAATCGACTTCCTTTTTTCTATAAGT	Mediati et al. 2022
pRAB11::vigR 3'UTR	Inducible expression of vigR 3'UTR	vigR-3'UTR.F: GCGCGCGGTACCAGATTTAAAAAAGAATAAAAATGCATTATC vigR-3'UTR-rrn1.R: cgcgaattccaaaaaacccctcaagacccgtttagaggccccaaggggttatgctagaacgatgctattgatatgacacaaatc	This study
pRAB11::vigR	Inducible expression of vigR mRNA	vigR-mRNA.F: CCCCTGCAGGACGTATCAAAATTGCTGATTTAGAATTGG vigR-3'UTR-rrn1.R: cgcgaattccaaaaaacccctcaagacccgtttagaggccccaaggggttatgctagaacgatgctattgatatgacacaaatc	This study
pRAB11::MS2-vigR 3'UTR	Inducible expression of MS2-vigR 3'UTR	MS2-vigR-3'UTR.F: cccggtacccgtacaccatcagggtacgtttttcagacaccatcagggtctgagatctagatttaaaaaagaataaaaatgcattatctgataaag vigR-3'UTR-rrn1.R: cgcgaattccaaaaaacccctcaagacccgtttagaggccccaaggggttatgctagaacgatgctattgatatgacacaaatc	This study
pRAB11::MS2-vigR	Inducible expression of MS2-vigR	MS2-vigR-mRNA.F: cccggtacccgtacaccatcagggtacgtttttcagacaccatcagggtctgagatctgacgtatcaaaattgctgatttagaattggacagc vigR-3'UTR-rrn1.R: cgcgaattccaaaaaacccctcaagacccgtttagaggccccaaggggttatgctagaacgatgctattgatatgacacaaatc	This study

### Sheet: Other Oligonucleotides
Primer	Sequence (5' to 3')	Purpose
gap.RTs	CGGTTACACTGAAGACGAA	RT-qPCR reference house-keeping gene gap
gap.RTas	CGTTATCATACCAAGCTGC	RT-qPCR reference house-keeping gene gap
gyrA.RTs	GTTCAATGGATGGAGATGGCG	RT-qPCR reference house-keeping gene gyrA
gyrA.RTas	CGATACCTGATGCACCATTG	RT-qPCR reference house-keeping gene gyrA
dapE.RTs	caatcaccgacctgtaacaagcga	RT-qPCR dapE mRNA expression
dapE.RTas	gccattaatggattacctggtcca	RT-qPCR dapE mRNA expression
vigR3'UTR.T7	TAATACGACTCACTATAGAGATTTAAAAAAGAATAAAAATGCATTATCTGATA	IVT of vigR 3'UTR
vigR3'UTR.T7_R	AACGATGCTATTGATATGACACAAATCAT	IVT of vigR 3'UTR
isaA_B.T7	TAATACGACTCACTATAGGCAGCTCCAATCAAAGATGGTG	IVT of isaA fragment B from Mediati et al. 2022
isaA_B.T7_R	GCTGTAGTTATGGTAAGTTGGAGCT	IVT of isaA fragment B from Mediati et al. 2022
dapE.mRNA.T7	TAATACGACTCACTATAGtatactactttgaaaggtgtgagct	IVT of dapE mRNA full-length
dapE.mRNA_R	aaaaaactgccagcacgcgaatag	IVT of dapE mRNA full-length
dapE.fragA_R	ccagcagtagccagtaatctaatc	IVT of dapE fragment A, used in combination with full-length mRNA
dapE.fragB.T7	TAATACGACTCACTATAGgcgaagagaaagaacaagaaggtgc	IVT of dapE fragment B
dapE.fragB_R	catactcaggaactggtcttacgt	IVT of dapE fragment B
dapE.fragC.T7	TAATACGACTCACTATAGcctgagtatgataacgactttataga	IVT of dapE fragment C, used in combination with full-length mRNA
dapE.3'UTR.fragment.T7	TAATACGACTCACTATAGtatttaaaagaaaaataagaacgatgctgtcagctgccctattcgcgtgctggcagttttttattgcgaa	IVT of dapE 3'UTR
spn.mRNA.T7	TAATACGACTCACTATAGacaatttttagaggagtgatagatatga	IVT of spn mRNA
spn.mRNA_R	aaataaaacagcttaatgatgtaatga	IVT of spn mRNA
hysA.mRNA.T7	TAATACGACTCACTATAGatcaacggagagaatttaaaaggttggc	IVT of hysA mRNA
hysA.mRNA_R	gtcagaattagaatgcttttgagttacttc	IVT of hysA mRNA
antisense.dapE.1	gtttgccgccatttataatcgaac	30-mer oligonucleotide antisense to dapE
antisense.dapE.2	tttgcatcctcttcagaaatttcttttccaa	30-mer oligonucleotide antisense to dapE
antisense.dapE.3	gaacataggcgcaacatctaattcatgttt	30-mer oligonucleotide antisense to dapE
antisense.dapE.4	gtttaagctctgaatatttttctttaaatag	30-mer oligonucleotide antisense to dapE
antisense.dapE.a	agcaataattaagccatcgacatcgtctaaatagcctttatcagctaataatttggcaccttcttgttctttctcttcgc	85-mer oligonucleotide antisense to dapE
antisense.dapE.b	gctatggacagctttaccagttgcagttactttacatgacatagaccccttatgtgcataataaattccagatccagttgg	85-mer oligonucleotide antisense to dapE
antisense.dapE.c	gtttaagctctgaatatttttctttaaatagattataaaattcaagcagtgtatcaattgcattgtcaccaataaatggaact	85-mer oligonucleotide antisense to dapE
antisense.dapE.d	accagatgcataatttgcatcctcttcagaaatttcttttccaatcaatgatttgaacataggcgcaacatctaattcatgtttagtatc	85-mer oligonucleotide antisense to dapE
antisense.dapE.e	catactcaggaactggtcttacgttaaattcaagtgaagcttcatctggtacagagttaaattgtttgccgccatttataatcgaacata	85-mer oligonucleotide antisense to dapE
vigR.3'UTR.SHAPE.1	gactaacgataaagaacctg	32P-labeled primer extension assays for SHAPE
vigR.3'UTR.SHAPE.2	acatagaagctggccaatag	32P-labeled primer extension assays for SHAPE
vigR.3'UTR.SHAPE.3	gatgctattgatatgacac	32P-labeled primer extension assays for SHAPE
vigR.3'UTR.SHAPE.4	agctgctttgttccttttt	32P-labeled primer extension assays for SHAPE
pRAB11seq.F	actagttttttatttgga	Verify cloned insert by Sanger sequencing
pRAB11seq.R	ccattcgccattcaggctgc	Verify cloned insert by Sanger sequencing
MS2-vigR-mRNA.F	cccggtacccgtacaccatcagggtacgtttttcagacaccatcagggtctgagatctgacgtatcaaaattgctgatttagaattggacagc	PCR amplify MS2-vigR insert for cloning into pRAB11
MS2-vigR-3'UTR.F	cccggtacccgtacaccatcagggtacgtttttcagacaccatcagggtctgagatctagatttaaaaaagaataaaaatgcattatctgataaag	PCR amplify MS2-vigR-3'UTR insert for cloning into pRAB11
vigR-3'UTR-rrn1.R	cgcgaattccaaaaaacccctcaagacccgtttagaggccccaaggggttatgctagaacgatgctattgatatgacacaaatc	PCR amplify MS2-vigR insert for cloning into pRAB11
vigR-3'UTR.F	GCGCGCGGTACCAGATTTAAAAAAGAATAAAAATGCATTATC	PCR amplify vigR 3'UTR insert for cloning into pRAB11
vigR-mRNA.F	GCGCGCGGTACCATGGCAAAAGGTAATTTATTTAAAGCG	PCR amplify vigR mRNA insert for cloning into pRAB11
Northern probe	Sequence (5' to 3')	Target
vigR.CDS.NB	agcttgtcacgactatctttacgtgtaacaagtacagctgctacagcgcca	vigR CDS
